# Ozone Treatment for Elimination of Bacteria and SARS-CoV-2 for Medical Environments

**DOI:** 10.1101/420737

**Authors:** Craig Westover, Savlatjon Rahmatulloev, David Danko, Ebrahim Afshinnekoo, Niamh B. O’Hara, Rachid Ounit, Daniela Bezdan, Christopher E. Mason

**Affiliations:** Department of Physiology and Biophysics, Weill Cornell Medical College, New York, NY, USA; The HRH Prince Alwaleed Bin Talal Bin Abdulaziz Alsaud Institute for Computational Biomedicine, Weill Cornell Medical College, New York, NY, USA; The WorldQuant Initiative for Quantitative Prediction, Weill Cornell Medicine, New York, NY, USA; Jacobs Technion-Cornell Institute, Cornell Tech, New York, NY, USA; The Feil Family Brain and Mind Research Institute, New York, NY, USA

**Keywords:** Microbiome, SARS-CoV-2, HAI, CFU, ozone, decontamination, log-kill, built-environment, RNA degradation

## Abstract

Pathogenic bacteria and viruses in medical environments can lead to treatment complications and hospital-acquired infections (HAIs), and current cleaning protocols do not address hard-to-access areas or that may be beyond line-of-sight treatment such as with ultraviolet radiation. At the time of writing, the ongoing pandemic of the novel coronavirus known as novel coronavirus (2019-nCoV) has claimed over 4 million cases worldwide and is expected to have multiple peaks, with possible resurgences throughout 2020. It is therefore imperative that disinfection methods in the meantime be employed to keep up with the supply of personal protective equipment (PPE) and sterilize a wide array of surfaces as quarantine lockdowns begin to be lifted.

Here, we tested the efficacy of Sani Sport ozone devices as a means to treat hospital equipment and surfaces for killing bacteria, degrading synthetic severe acute respiratory syndrome coronavirus 2 (SARS-CoV-2) RNA, and RNA from non-replicative capsid enclosed SARS-CoV-2. We observed a rapid killing of medically-relevant and environmental bacteria (*Escherichia coli*, *Enterococcus faecalis*, *Bacillus subtlis*, and *Deinococcus radiodurans*) across four surfaces (blankets, catheter, remotes, and syringes) within 30 minutes, and up to a 99% reduction in viable bacteria at the end of 2-hour treatment cycles. Significant RNA degradation of synthetic SARS-CoV-2 RNA was seen an hour into the ozone treatment as compared to non-treated controls and a non-replicative form of the virus was shown to have significant RNA degradation at 30 minutes compared to a no treatment control and RNA degradation could be reliably detected at 10,000 and 1,000 copies of virus per sample. These results show the strong promise of ozone treatment for reducing risk of infection and HAIs.
