## Supplemental Table 1 for "Ozone Treatment for Elimination of Bacteria and SARS-CoV-2 for Medical Environments"

### Sheet: percent fold change
Twist Synthetic RNA
			△△CT	RNA fold Change vs control	variance	Actual RNA fold change	RNA level% Change( treated vs Control Group)	% rna fold change vs control
sample	Ct Mean	Ct SD	Treatment-Control
0hr Control	18.219	0.47659	0	1	0	1	100	100
30min air exposure	18.2381	0.368213	0.0190697	0.986869	0.602261	-1.01331	-101.331	98.6869
1hr air exposure	18.3153	0.0743309	0.0962601	0.935455	0.482351	-1.069	-106.9	93.5455
2hr air exposure	18.4329	0.288068	0.213886	0.862212	0.556885	-1.15981	-115.981	86.2212
3hr air exposure	19.991	0.421	1.772	0.292803	0.635908	-3.41527	-341.527	29.2803
4hr air exposure	20.563	0.115	2.344	0.196963	0.490268	-5.07708	-507.708	19.6963
30min 03	18.6836	0.163388	0.464634	0.724655	0.503819	-1.37997	-137.997	72.4655
1hr 03	18.7915	0.139982	0.572504	0.672449	0.496722	-1.4871	-148.71	67.2449
2hr 03	21.3726	0.127465	3.15355	0.112379	0.493341	-8.89843	-889.843	11.2379
3hr 03	21.2233	0.436846	3.00433	0.124625	0.646508	-8.02407	-802.407	12.4625
4hr 03	22.241	0.776651	4.022	0.0615542	0.911222	-16.2459	-1624.59	6.15542
Rnase	38.8062	3.00998	20.5872	6.34788e-07	3.04748	-1.57533e+06	-1.57533e+08	6.34788e-05
10,000 Copies of Capsid
			△△CT	RNA fold Change vs control	variance	Actual RNA fold change	RNA level% Change( treated vs Control Group)	% rna fold change vs control
sample	Ct Mean	Ct SD	Treatment-Control
0hr Control	25.0933	0.18405	0	1	0	1	100	100
30min 03	27.4643	0.491994	2.371	0.193312	0.525293	-5.173	-517.3	19.3312
1hr 03	27.7623	0.673761	2.669	0.157236	0.698447	-6.35988	-635.988	15.7236
2hr 03	29.7263	0.363049	4.633	0.0403021	0.407036	-24.8126	-2481.26	4.03021
3hr 03	30.5103	1.31236	5.417	0.0234056	1.3252	-42.7247	-4272.47	2.34056
4hr 03	32.7547	1.10124	7.66133	0.00493979	1.11652	-202.438	-20243.8	0.493979
H202	27.566	0.53452	2.47267	0.180158	0.56532	-5.55069	-555.069	18.0158
Rnase	41.53	0.516123	16.4367	1.12738e-05	0.547957	-88701.2	-8.87012e+06	0.00112738
1,000 Copies of Capsid
			△△CT	RNA fold Change vs control	variance	Actual RNA fold change	RNA level% Change( treated vs Control Group)	% rna fold change vs control
sample	Ct Mean	Ct SD	Treatment-Control
0hr Control	28.151	0.267699	0	1	0	1	100	100
30min 03	30.118	0.121132	1.967	0.255784	0.29383	-3.90954	-390.954	25.5784
1hr 03	32.346	0.414094	4.195	0.0545983	0.493089	-18.3156	-1831.56	5.45983
2hr 03	33.019	0.469982	4.868	0.0342441	0.540875	-29.2021	-2920.21	3.42441
3hr 03	34.109	0.551373	5.958	0.0160866	0.612923	-62.1637	-6216.37	1.60866
4hr 03	34.781	0.930471	6.63	0.0100965	0.968214	-99.0442	-9904.42	1.00965
H202	29.985	0.480481	1.834	0.280486	0.550023	-3.56524	-356.524	28.0486
Rnase	44.024	0.560029	15.873	1.66629e-05	0.620722	-60013.5	-6.00135e+06	0.00166629
